# FLASHIda: Intelligent data acquisition for top-down proteomics that doubles proteoform level identification count

**DOI:** 10.1101/2021.11.11.468203

**Authors:** Kyowon Jeong, Maša Babović, Vladimir Gorshkov, Jihyung Kim, Ole N. Jensen, Oliver Kohlbacher

## Abstract

Top-down proteomics (TDP) has gained a lot of interest in biomedical application for detailed analysis and structural characterization of proteoforms. Data-dependent acquisition (DDA) of intact proteins is non-trivial due to the diversity and complex signal of proteoforms. Dedicated acquisition methods thus have the potential to greatly improve TDP. We present FLASHIda, an intelligent online data acquisition algorithm for TDP that ensures the real-time selection of high-quality precursors of diverse proteoforms. FLASHIda combines fast charge deconvolution algorithms and machine learning-based quality assessment for optimal precursor selection. In analysis in *E. coli* lysates, FLASHIda increased the number of unique proteoform level identifications from 800 to 1,500, or generated a near-identical number of identifications in ⅓ of instrument time when compared to standard DDA mode. Furthermore, FLASHIda enabled sensitive mapping of post translational modifications and detection of chemical adducts. As an extension module to the instrument, FLASHIda can be readily adopted for TDP studies of complex samples to enhance proteoform identification rates.
