## Supplementary File 1 for "FLASHIda: Intelligent data acquisition for top-down proteomics that doubles proteoform level identification count"

Acetyl	42.010565	K	any	1
Phospho	79.966331	STY	any	21
Oxidation	15.994915	CPKDNRY	any	35
Methyl	14.015650	CKRHDENQ	any	34
Dioxidation	31.989829	M	any	425
Dehydro	-1.007825	C	any	374
Formyl	27.994915	M	N-term	122
AEBS	183.035399	HKS	any	276
