## Supplementary Table 8 for "FLASHIda: Intelligent data acquisition for top-down proteomics that doubles proteoform level identification count"

### Sheet: Sheet1
UniProtKB	Entry name	Protein names P0A853	Mass
P0A853	TNAA_ECOLI	Tryptophanase (EC 4.1.99.1) (L-tryptophan indole-lyase) (TNase)	52773
P0A910	OMPA_ECOLI	Outer membrane protein A (OmpA) (Outer membrane porin A) (Outer membrane protein 3A) (Outer membrane protein B) (Outer membrane protein II*) (Outer membrane protein d)	37201
P04949	FLIC_ECOLI	Flagellin	51295
P0A7V0*	RS2_ECOLI	30S ribosomal protein S2 (Small ribosomal subunit protein uS2)	26744
P06996	OMPC_ECOLI	Outer membrane porin C (Outer membrane protein 1B) (Outer membrane protein C) (Porin OmpC)	40368
P0AE08*	AHPC_ECOLI	Alkyl hydroperoxide reductase C (EC 1.11.1.26) (Alkyl hydroperoxide reductase protein C22) (Peroxiredoxin) (SCRP-23) (Sulfate starvation-induced protein 8) (SSI8) (Thioredoxin peroxidase)	20761
P0A6F5	CH60_ECOLI	60 kDa chaperonin (GroEL protein) (Protein Cpn60)	57329
P0AG67	RS1_ECOLI	30S ribosomal protein S1 (Bacteriophage Q beta RNA-directed RNA polymerase subunit I) (Small ribosomal subunit protein bS1)	61158
		*Two proteins have mass less than 35 kDa
