## Supplementary Table 9 for "FLASHIda: Intelligent data acquisition for top-down proteomics that doubles proteoform level identification count"

### Sheet: Contents
	Sheet name	Contents
	Biological process	Biological process GO result
	Molecular function	Molecular function GO result
	Cellular component	Cellular component GO result

### Sheet: Biological process
PANTHER GO-Slim Biological Process	Escherichia coli - REFLIST (4390)	upload_1 (335)	upload_1 (expected)	upload_1 (over/under)	upload_1 (fold Enrichment)	upload_1 (raw P-value)	upload_1 (FDR)
cytoplasmic translation (GO:0002181)	3	3	0.23	+	13.1	0.00167	0.0159
ribonucleoprotein complex assembly (GO:0022618)	12	8	0.92	+	8.74	5.11e-06	0.000152
negative regulation of translation (GO:0017148)	6	4	0.46	+	8.74	0.00126	0.0127
ribonucleoprotein complex subunit organization (GO:0071826)	12	8	0.92	+	8.74	5.11e-06	0.000146
ribosomal large subunit biogenesis (GO:0042273)	8	5	0.61	+	8.19	0.000417	0.00596
ribosomal small subunit biogenesis (GO:0042274)	5	3	0.38	+	7.86	0.00693	0.0495
negative regulation of cellular protein metabolic process (GO:0032269)	7	4	0.53	+	7.49	0.00219	0.0206
ribosomal large subunit assembly (GO:0000027)	7	4	0.53	+	7.49	0.00219	0.0203
negative regulation of protein metabolic process (GO:0051248)	7	4	0.53	+	7.49	0.00219	0.0201
organelle assembly (GO:0070925)	16	9	1.22	+	7.37	5.14e-06	0.000141
posttranscriptional regulation of gene expression (GO:0010608)	11	6	0.84	+	7.15	0.00023	0.00367
protein-containing complex assembly (GO:0065003)	17	9	1.3	+	6.94	8.3e-06	0.000211
cellular protein-containing complex assembly (GO:0034622)	17	9	1.3	+	6.94	8.3e-06	0.000203
regulation of cellular amide metabolic process (GO:0034248)	10	5	0.76	+	6.55	0.00112	0.0131
regulation of cellular component organization (GO:0051128)	10	5	0.76	+	6.55	0.00112	0.0129
regulation of cellular protein metabolic process (GO:0032268)	10	5	0.76	+	6.55	0.00112	0.0126
regulation of translation (GO:0006417)	10	5	0.76	+	6.55	0.00112	0.0124
regulation of protein metabolic process (GO:0051246)	10	5	0.76	+	6.55	0.00112	0.0122
purine ribonucleoside triphosphate biosynthetic process (GO:0009206)	8	4	0.61	+	6.55	0.00352	0.0314
purine ribonucleoside triphosphate metabolic process (GO:0009205)	8	4	0.61	+	6.55	0.00352	0.031
cellular response to oxidative stress (GO:0034599)	8	4	0.61	+	6.55	0.00352	0.0306
purine nucleoside triphosphate biosynthetic process (GO:0009145)	8	4	0.61	+	6.55	0.00352	0.0302
organelle organization (GO:0006996)	27	13	2.06	+	6.31	2.44e-07	1.29e-05
protein-containing complex subunit organization (GO:0043933)	28	13	2.14	+	6.08	3.66e-07	1.57e-05
cellular component disassembly (GO:0022411)	13	6	0.99	+	6.05	0.000553	0.00743
purine nucleotide biosynthetic process (GO:0006164)	20	9	1.53	+	5.9	2.94e-05	0.000593
ATP generation from ADP (GO:0006757)	9	4	0.69	+	5.82	0.00532	0.0445
ribonucleoside triphosphate biosynthetic process (GO:0009201)	9	4	0.69	+	5.82	0.00532	0.044
nucleotide phosphorylation (GO:0046939)	9	4	0.69	+	5.82	0.00532	0.0435
glycolytic process (GO:0006096)	9	4	0.69	+	5.82	0.00532	0.043
purine ribonucleoside diphosphate metabolic process (GO:0009179)	9	4	0.69	+	5.82	0.00532	0.0425
purine nucleoside diphosphate metabolic process (GO:0009135)	9	4	0.69	+	5.82	0.00532	0.042
nucleoside diphosphate phosphorylation (GO:0006165)	9	4	0.69	+	5.82	0.00532	0.0415
ADP metabolic process (GO:0046031)	9	4	0.69	+	5.82	0.00532	0.041
translational elongation (GO:0006414)	54	24	4.12	+	5.82	1e-11	6.88e-09
translation (GO:0006412)	54	24	4.12	+	5.82	1e-11	3.44e-09
purine-containing compound biosynthetic process (GO:0072522)	21	9	1.6	+	5.62	4.27e-05	0.000791
peptide biosynthetic process (GO:0043043)	57	24	4.35	+	5.52	2.99e-11	5.13e-09
purine ribonucleotide biosynthetic process (GO:0009152)	17	7	1.3	+	5.4	0.000382	0.00558
ribonucleoprotein complex biogenesis (GO:0022613)	30	12	2.29	+	5.24	4.65e-06	0.000145
ATP metabolic process (GO:0046034)	15	6	1.14	+	5.24	0.00115	0.0123
ribosome biogenesis (GO:0042254)	29	11	2.21	+	4.97	1.88e-05	0.000402
purine nucleotide metabolic process (GO:0006163)	35	13	2.67	+	4.87	4.15e-06	0.000135
amide biosynthetic process (GO:0043604)	73	27	5.57	+	4.85	3.02e-11	4.15e-09
peptide metabolic process (GO:0006518)	65	24	4.96	+	4.84	4.04e-10	3.96e-08
ribose phosphate biosynthetic process (GO:0046390)	23	8	1.76	+	4.56	0.000453	0.00622
purine ribonucleotide metabolic process (GO:0009150)	29	10	2.21	+	4.52	9.74e-05	0.00167
purine-containing compound metabolic process (GO:0072521)	42	14	3.21	+	4.37	6.03e-06	0.000159
response to oxidative stress (GO:0006979)	15	5	1.14	+	4.37	0.00629	0.0459
ribonucleotide biosynthetic process (GO:0009260)	21	7	1.6	+	4.37	0.0013	0.0129
cellular protein metabolic process (GO:0044267)	82	26	6.26	+	4.16	1.75e-09	1.33e-07
cellular amide metabolic process (GO:0043603)	98	29	7.48	+	3.88	9.23e-10	7.92e-08
ribonucleotide metabolic process (GO:0009259)	35	10	2.67	+	3.74	0.000429	0.00601
protein metabolic process (GO:0019538)	100	28	7.63	+	3.67	5.93e-09	4.07e-07
ribose phosphate metabolic process (GO:0019693)	40	11	3.05	+	3.6	0.000309	0.00472
nucleotide biosynthetic process (GO:0009165)	37	10	2.82	+	3.54	0.000655	0.00817
nucleoside phosphate biosynthetic process (GO:1901293)	37	10	2.82	+	3.54	0.000655	0.00803
cellular component assembly (GO:0022607)	40	10	3.05	+	3.28	0.00117	0.0124
nucleotide metabolic process (GO:0009117)	58	14	4.43	+	3.16	0.000187	0.00313
negative regulation of gene expression (GO:0010629)	34	8	2.59	+	3.08	0.00507	0.0429
negative regulation of metabolic process (GO:0009892)	35	8	2.67	+	3	0.006	0.0447
negative regulation of macromolecule metabolic process (GO:0010605)	35	8	2.67	+	3	0.006	0.0442
nucleoside phosphate metabolic process (GO:0006753)	62	14	4.73	+	2.96	0.000364	0.00542
organonitrogen compound biosynthetic process (GO:1901566)	230	51	17.55	+	2.91	1.1e-11	2.53e-09
organophosphate biosynthetic process (GO:0090407)	56	12	4.27	+	2.81	0.00146	0.0141
negative regulation of biological process (GO:0048519)	42	9	3.21	+	2.81	0.00552	0.042
response to chemical (GO:0042221)	51	10	3.89	+	2.57	0.00646	0.0466
cellular component organization (GO:0016043)	105	20	8.01	+	2.5	0.000208	0.0034
nucleobase-containing small molecule metabolic process (GO:0055086)	86	16	6.56	+	2.44	0.00112	0.0133
organophosphate metabolic process (GO:0019637)	97	18	7.4	+	2.43	0.000578	0.00749
cellular component biogenesis (GO:0044085)	78	14	5.95	+	2.35	0.00309	0.0279
phosphate-containing compound metabolic process (GO:0006796)	106	19	8.09	+	2.35	0.000619	0.00787
organonitrogen compound metabolic process (GO:1901564)	355	63	27.09	+	2.33	3.19e-10	3.64e-08
cellular component organization or biogenesis (GO:0071840)	140	24	10.68	+	2.25	0.000236	0.00369
phosphorus metabolic process (GO:0006793)	112	19	8.55	+	2.22	0.00117	0.0122
gene expression (GO:0010467)	248	42	18.92	+	2.22	1.4e-06	4.79e-05
cellular nitrogen compound biosynthetic process (GO:0044271)	309	51	23.58	+	2.16	1.95e-07	1.12e-05
cellular macromolecule biosynthetic process (GO:0034645)	233	37	17.78	+	2.08	2.51e-05	0.000521
macromolecule biosynthetic process (GO:0009059)	237	37	18.09	+	2.05	3.58e-05	0.000682
regulation of biological process (GO:0050789)	164	25	12.51	+	2	0.000953	0.0115
cellular biosynthetic process (GO:0044249)	439	65	33.5	+	1.94	1.69e-07	1.05e-05
organic substance biosynthetic process (GO:1901576)	447	65	34.11	+	1.91	3.21e-07	1.57e-05
biosynthetic process (GO:0009058)	448	65	34.19	+	1.9	3.47e-07	1.59e-05
biological regulation (GO:0065007)	188	27	14.35	+	1.88	0.00143	0.014
regulation of cellular process (GO:0050794)	149	21	11.37	+	1.85	0.00578	0.0436
cellular nitrogen compound metabolic process (GO:0034641)	465	65	35.48	+	1.83	1.26e-06	4.55e-05
nitrogen compound metabolic process (GO:0006807)	617	81	47.08	+	1.72	5.59e-07	2.25e-05
cellular macromolecule metabolic process (GO:0044260)	336	42	25.64	+	1.64	0.00119	0.0122
macromolecule metabolic process (GO:0043170)	396	49	30.22	+	1.62	0.000565	0.00746
primary metabolic process (GO:0044238)	652	79	49.75	+	1.59	1.65e-05	0.000366
organic substance metabolic process (GO:0071704)	774	89	59.06	+	1.51	3.05e-05	0.000598
cellular metabolic process (GO:0044237)	771	88	58.83	+	1.5	4.54e-05	0.000819
cellular process (GO:0009987)	1035	118	78.98	+	1.49	1.04e-06	3.98e-05
metabolic process (GO:0008152)	852	95	65.02	+	1.46	4.96e-05	0.000872
biological_process (GO:0008150)	1258	132	96	+	1.38	1.53e-05	0.000351
Unclassified (UNCLASSIFIED)	3132	203	239	-	0.85	1.53e-05	0.000363

### Sheet: Molecular function
PANTHER GO-Slim Molecular Function	Escherichia coli - REFLIST (4390)	upload_1 (335)	upload_1 (expected)	upload_1 (over/under)	upload_1 (fold Enrichment)	upload_1 (raw P-value)	upload_1 (FDR)
structural molecule activity (GO:0005198)	39	35	2.98	+	11.76	4.32e-26	1.27e-23
structural constituent of ribosome (GO:0003735)	39	35	2.98	+	11.76	4.32e-26	6.34e-24
mRNA binding (GO:0003729)	7	6	0.53	+	11.23	1.97e-05	0.000527
rRNA binding (GO:0019843)	13	11	0.99	+	11.09	8.08e-09	3.39e-07
ribosome binding (GO:0043022)	8	5	0.61	+	8.19	0.000417	0.00875
translation regulator activity (GO:0045182)	7	4	0.53	+	7.49	0.00219	0.043
RNA binding (GO:0003723)	52	27	3.97	+	6.8	1.33e-14	1.31e-12
protein-containing complex binding (GO:0044877)	14	7	1.07	+	6.55	0.000119	0.00292
ribonucleoprotein complex binding (GO:0043021)	14	7	1.07	+	6.55	0.000119	0.00269
nucleic acid binding (GO:0003676)	197	41	15.03	+	2.73	8.59e-09	3.16e-07
organic cyclic compound binding (GO:0097159)	298	53	22.74	+	2.33	9.7e-09	3.17e-07
heterocyclic compound binding (GO:1901363)	298	53	22.74	+	2.33	9.7e-09	2.85e-07
binding (GO:0005488)	428	69	32.66	+	2.11	2.17e-09	1.07e-07
molecular_function (GO:0003674)	1389	159	105.99	+	1.5	1.16e-09	6.81e-08
Unclassified (UNCLASSIFIED)	3001	176	229.01	-	0.77	1.16e-09	8.52e-08

### Sheet: Cellular component
PANTHER GO-Slim Cellular Component	Escherichia coli - REFLIST (4390)	upload_1 (335)	upload_1 (expected)	upload_1 (over/under)	upload_1 (fold Enrichment)	upload_1 (raw P-value)	upload_1 (FDR)
cytosolic small ribosomal subunit (GO:0022627)	7	7	0.53	+	13.1	1.46e-06	8.33e-06
cytosolic ribosome (GO:0022626)	13	13	0.99	+	13.1	4.72e-11	3.9e-10
small ribosomal subunit (GO:0015935)	14	14	1.07	+	13.1	8.46e-12	8.55e-11
cytosolic large ribosomal subunit (GO:0022625)	6	6	0.46	+	13.1	8.33e-06	3.99e-05
ribosomal subunit (GO:0044391)	26	25	1.98	+	12.6	1.21e-19	2.75e-18
ribosome (GO:0005840)	30	28	2.29	+	12.23	1.59e-21	1.45e-19
ribonucleoprotein complex (GO:1990904)	28	26	2.14	+	12.17	5.12e-20	1.55e-18
large ribosomal subunit (GO:0015934)	12	11	0.92	+	12.01	3.58e-09	2.51e-08
intracellular non-membrane-bounded organelle (GO:0043232)	34	28	2.59	+	10.79	4.04e-20	1.84e-18
intracellular organelle (GO:0043229)	43	29	3.28	+	8.84	1.64e-18	2.98e-17
non-membrane-bounded organelle (GO:0043228)	42	28	3.21	+	8.74	8.71e-18	1.32e-16
organelle (GO:0043226)	51	29	3.89	+	7.45	1.34e-16	1.53e-15
protein-containing complex (GO:0032991)	145	33	11.06	+	2.98	3.57e-08	2.32e-07
intracellular (GO:0005622)	559	102	42.66	+	2.39	1.54e-17	2.01e-16
cytosol (GO:0005829)	362	63	27.62	+	2.28	6.89e-10	5.22e-09
cytoplasm (GO:0005737)	520	84	39.68	+	2.12	1.92e-11	1.75e-10
cellular anatomical entity (GO:0110165)	1104	124	84.25	+	1.47	1.03e-06	6.22e-06
cellular_component (GO:0005575)	1134	125	86.54	+	1.44	2.49e-06	1.33e-05
Unclassified (UNCLASSIFIED)	3256	210	248.46	-	0.85	2.49e-06	1.26e-05
membrane (GO:0016020)	525	26	40.06	-	0.65	0.00837	0.0331
cell periphery (GO:0071944)	481	23	36.71	-	0.63	0.00754	0.0343
plasma membrane (GO:0005886)	481	23	36.71	-	0.63	0.00754	0.0327
integral component of membrane (GO:0016021)	174	5	13.28	-	0.38	0.00801	0.0331
